# 661W photoreceptor cell line as a cell model for studying retinal ciliopathies

**DOI:** 10.1101/479212

**Authors:** Gabrielle Wheway, Liliya Nazlamova, Dann Turner, Stephen Cross

## Abstract

The retina contains several ciliated cell types, including the retinal pigment epithelium (RPE) and photoreceptor cells. The photoreceptor cilium is one of the most highly modified sensory cilia in the human body. The outer segment of the photoreceptor is a highly elaborate primary cilium, containing stacks or folds of membrane where the photopigment molecules are located. Perhaps unsurprisingly, defects in cilia often lead to retinal phenotypes, either as part of syndromic conditions involving other organs, or in isolation in the so-called retinal ciliopathies.

The study of retinal ciliopathies has been limited by a lack of retinal cell lines. RPE1 retinal pigment epithelial cell line is commonly used in such studies, but the existence of a photoreceptor cell line has largely been neglected in the retinal ciliopathy field. 661W cone photoreceptor cells, derived from mouse, have been widely used as a model for studying macular degeneration, but not described as a model for studying retinal ciliopathies such as retinitis pigmentosa.

Here, we characterise the 661W cell line as a model for studying retinal ciliopathies. We fully characterise the expression profile of these cells over many passages, using whole transcriptome RNA sequencing, and provide this data on Gene Expression Omnibus (GEO) for the advantage of the scientific community. We show that these cells robustly express the majority of markers of cone cell origin, including short wave and medium wave opsin. Western blotting confirms expression of selected markers.

Using immunostaining and confocal microscopy, alongside scanning electron microscopy, we show that these cells grow long primary cilia, reminiscent of photoreceptor outer segments, and localise many cilium proteins to the axoneme, membrane and transition zone. Immunostaining shows that opsins are localised to the base of this primary cilium. We show that siRNA knockdown of cilia genes Ift88 results in loss of cilia, and that this can be assayed by high-throughput screening. We present evidence that the 661W cell line is a useful cell model for studying retinal ciliopathies.
