## Supplementary material for "661W photoreceptor cell line as a cell model for studying retinal ciliopathies"

### Sheet: Cone genes
	HTSeq count
Gene name	P24	P26	P27	P24 serum starved	P26 serum starved	P27 serum starved
A930018M24Rik	3	65	78	6	42	72
Adrb1	0	5	17	4	9	11
Ampd2	6594	6152	4839	5648	5318	6129
Arr3	0	0	0	0	0	0
Bub1b	7559	8006	10998	8573	8845	10775
Cabp5	13	21	7	13	24	13
Casp7	1671	2708	3611	2329	3395	4309
Clca3	0	0	0	0	1	2
Cltb	9561	3789	4429	7170	3626	4623
Cnga3	15	1	1	8	0	0
Cngb3	3	4	2	3	16	19
Crb1	2	5	39	8	11	24
Cxx1c	738	665	1282	997	1161	1554
Dgkd	5199	7417	9192	5334	7826	9024
Ece1	8962	9588	13263	12711	13794	19828
Elovl2	2	0	0	0	0	0
Enpp5	6052	5317	8897	8169	12429	13004
Epb4.1l1	9000	6415	9485	6590	5884	8485
Glo1	4155	4018	4418	5206	3742	4587
Gnat2	61	147	71	66	59	76
Gnb3	1	3	6	0	1	13
Gngt2	8	12	19	14	36	17
Gulo	1	0	4	1	1	1
Hist3h2ba	21	6	14	31	24	34
Kcne2	6	6	1	0	5	5
Olfm1	5035	2693	2013	6456	5084	2772
Opn1mw	2	0	0	2	0	2
Opn1sw	12	22	37	25	45	46
Osgep	1755	2435	3628	3453	3643	4036
Otop3	0	0	0	0	0	0
Pcdh15	1	8	4	10	14	4
Pde6c	2	0	0	0	1	0
Pde6h	3	0	3	0	1	1
Pygm	51	79	62	60	154	143
Rpe65	0	0	0	0	0	1
Rtn4	52041	38267	29020	41586	33822	37440
Rxrg	0	0	0	0	0	0
Smug1	1102	1066	1101	1108	1105	1264
Tcta	809	616	932	997	802	1463
Thrb	201	63	49	140	102	85
