## Supplementary material for "661W photoreceptor cell line as a cell model for studying retinal ciliopathies"

### Sheet: Cone genes
	P24	P24 SS	P26	P26 SS	P27	P27 SS	mean	stdev
A930018M24Rik	3	6	65	42	78	72	44.3333	33.1944
Adrb1	0	4	5	9	17	11	7.66667	5.98888
Ampd2	6594	5648	6152	5318	4839	6129	5780	638.613
Arr3	0	0	0	0	0	0	0	0
Bub1b	7559	8573	8006	8845	10998	10775	9126	1436.54
Cabp5	13	13	21	24	7	13	15.1667	6.21021
Casp7	1671	2329	2708	3395	3611	4309	3003.83	953.361
Clca3	0	0	0	1	0	2	0.5	0.83666
Cltb	9561	7170	3789	3626	4429	4623	5533	2350.73
Cnga3	15	8	1	0	1	0	4.16667	6.11283
Cngb3	3	3	4	16	2	19	7.83333	7.57408
Crb1	2	8	5	11	39	24	14.8333	14.0772
Cxx1c	738	997	665	1161	1282	1554	1066.17	336.741
Dgkd	5199	5334	7417	7826	9192	9024	7332	1738.7
Ece1	8962	12711	9588	13794	13263	19828	13024.3	3881.97
Elovl2	2	0	0	0	0	0	0.333333	0.816497
Enpp5	6052	8169	5317	12429	8897	13004	8978	3185.7
Epb4.1l1	9000	6590	6415	5884	9485	8485	7643.17	1526.71
Glo1	4155	5206	4018	3742	4418	4587	4354.33	512.119
Gnat2	61	66	147	59	71	76	80	33.4186
Gnb3	1	0	3	1	6	13	4	4.89898
Gngt2	8	14	12	36	19	17	17.6667	9.7707
Gulo	1	1	0	1	4	1	1.33333	1.36626
Hist3h2ba	21	31	6	24	14	34	21.6667	10.4817
Kcne2	6	0	6	5	1	5	3.83333	2.63944
Olfm1	5035	6456	2693	5084	2013	2772	4008.83	1757.39
Opn1mw	2	2	0	0	0	2	1	1.09545
Opn1sw	12	25	22	45	37	46	31.1667	13.6736
Osgep	1755	3453	2435	3643	3628	4036	3158.33	872.373
Otop3	0	0	0	0	0	0	0	0
Pcdh15	1	10	8	14	4	4	6.83333	4.75044
Pde6c	2	0	0	1	0	0	0.5	0.83666
Pde6h	3	0	0	1	3	1	1.33333	1.36626
Pygm	51	60	79	154	62	143	91.5	45.2051
Rpe65	0	0	0	0	0	1	0.166667	0.408248
Rtn4	52041	41586	38267	33822	29020	37440	38696	7817.72
Rxrg	0	0	0	0	0	0	0	0
Smug1	1102	1108	1066	1105	1101	1264	1124.33	70.1332
Tcta	809	997	616	802	932	1463	936.5	289.119
Thrb	201	140	63	102	49	85	106.667	56.0952

### Sheet: Cone genes unt SS sep
	P24	P26	P27	mean	stdev			P24 SS	P26 SS	P27 SS	mean	stdev		ttest
A930018M24Rik	3	65	78	48.6667	40.0791			6	42	72	40	33.0454		0.373448
Adrb1	0	5	17	7.33333	8.73689			4	9	11	8	3.60555		0.859972
Ampd2	6594	6152	4839	5861.67	912.812			5648	5318	6129	5698.33	407.836		0.843185
Arr3	0	0	0	0	0			0	0	0	0	0		#DIV/0!
Bub1b	7559	8006	10998	8854.33	1869.87			8573	8845	10775	9397.67	1200.53		0.294995
Cabp5	13	21	7	13.6667	7.02377			13	24	13	16.6667	6.35085		0.225403
Casp7	1671	2708	3611	2663.33	970.771			2329	3395	4309	3344.33	990.972		0.00030677
Clca3	0	0	0	0	0			0	1	2	1	1		0.225403
Cltb	9561	3789	4429	5926.33	3163.94			7170	3626	4623	5139.67	1827.62		0.433309
Cnga3	15	1	1	5.66667	8.0829			8	0	0	2.66667	4.6188		0.272393
Cngb3	3	4	2	3	1			3	16	19	12.6667	8.5049		0.195375
Crb1	2	5	39	15.3333	20.5508			8	11	24	14.3333	8.5049		0.899496
Cxx1c	738	665	1282	895	337.134			997	1161	1554	1237.33	286.238		0.0469649
Dgkd	5199	7417	9192	7269.33	2000.59			5334	7826	9024	7394.67	1882.43		0.530436
Ece1	8962	9588	13263	10604.3	2323.65			12711	13794	19828	15444.3	3834.79		0.030996
Elovl2	2	0	0	0.666667	1.1547			0	0	0	0	0		0.42265
Enpp5	6052	5317	8897	6755.33	1890.8			8169	12429	13004	11200.7	2641.19		0.0921567
Epb4.1l1	9000	6415	9485	8300	1650.37			6590	5884	8485	6986.33	1345.03		0.145483
Glo1	4155	4018	4418	4197	203.281			5206	3742	4587	4511.67	734.902		0.504393
Gnat2	61	147	71	93	47.0319			66	59	76	67	8.544		0.489902
Gnb3	1	3	6	3.33333	2.51661			0	1	13	4.66667	7.23418		0.68573
Gngt2	8	12	19	13	5.56776			14	36	17	22.3333	11.9304		0.348661
Gulo	1	0	4	1.66667	2.08167			1	1	1	1	0		0.634852
Hist3h2ba	21	6	14	13.6667	7.50555			31	24	34	29.6667	5.1316		0.0345784
Kcne2	6	6	1	4.33333	2.88675			0	5	5	3.33333	2.88675		0.762085
Olfm1	5035	2693	2013	3247	1585.34			6456	5084	2772	4770.67	1861.88		0.0846388
Opn1mw	2	0	0	0.666667	1.1547			2	0	2	1.33333	1.1547		0.42265
Opn1sw	12	22	37	23.6667	12.5831			25	45	46	38.6667	11.8462		0.0691426
Osgep	1755	2435	3628	2606	948.137			3453	3643	4036	3710.67	297.332		0.0989373
Otop3	0	0	0	0	0			0	0	0	0	0		#DIV/0!
Pcdh15	1	8	4	4.33333	3.51188			10	14	4	9.33333	5.03322		0.199359
Pde6c	2	0	0	0.666667	1.1547			0	1	0	0.333333	0.57735		0.741801
Pde6h	3	0	3	2	1.73205			0	1	1	0.666667	0.57735		0.382787
Pygm	51	79	62	64	14.1067			60	154	143	119	51.3907		0.13989
Rpe65	0	0	0	0	0			0	0	1	0.333333	0.57735		0.42265
Rtn4	52041	38267	29020	39776	11584.4			41586	33822	37440	37616	3884.99		0.73543
Rxrg	0	0	0	0	0			0	0	0	0	0		#DIV/0!
Smug1	1102	1066	1101	1089.67	20.502			1108	1105	1264	1159	90.945		0.283941
Tcta	809	616	932	785.667	159.287			997	802	1463	1087.33	339.633		0.119199
Thrb	201	63	49	104.333	84.0079			140	102	85	109	28.1603		0.900036
														4 out of 40	0.1

### Sheet: SCGS genes
	HTSeq count
Gene name	P24	P26	P27	P24 serum starved	P26 serum starved	P27 serum starved
1810043G02Rik	1426	1555	1418	1746	1444	1492
2610301B20Rik	1998	2745	2192	2145	2699	2522
Adcy3	926	1362	2407	1254	1402	2238
Ahi1	1725	1985	3053	2019	2160	2850
Ak7	16	4	0	14	8	8
Ak8	5	18	12	15	31	16
Alms1	1401	1875	2403	1772	2560	2927
Arf4	21766	21004	19182	20724	24072	30652
Arl13b	2673	4539	4784	2536	3726	4461
Arl3	5689	6903	7451	6894	5386	6696
Arl6	2814	4692	3953	3169	4030	3559
Asap1	10662	7426	6484	9024	6454	7653
Atxn10	19996	14076	15740	19564	13279	16421
B9d1	958	1454	1397	1221	1051	1029
B9d2	891	1028	1127	1330	1267	1488
BC027072	0	0	0	0	0	0
BC061194	6	13	33	12	13	47
Bbs1	455	916	1884	654	1417	2153
Bbs10	258	447	372	302	497	472
Bbs12	1079	1812	1454	965	1192	1398
Bbs2	610	917	1089	773	928	1244
Bbs4	961	1282	1482	1123	1109	1389
Bbs5	892	1081	846	936	769	810
Bbs7	1771	2271	2084	2238	2574	2286
Bbs9	1230	1255	2490	2033	2524	2830
C2cd3	1805	2985	5139	2911	4620	4935
Cby1	1619	1933	2431	2457	2255	2610
Cc2d2a	2092	2710	4240	3204	5060	6041
Ccdc103	82	126	203	170	86	171
Ccdc114	12	13	14	7	12	11
Ccdc28b	245	334	380	494	722	915
Ccdc37	54	53	62	34	33	54
Ccdc39	172	414	377	237	497	567
Ccdc40	12	4	11	14	8	11
Cenpj	1671	2029	2124	2363	3221	2859
Cep104	4766	4490	4087	4477	3843	4408
Cep135	1370	1944	1776	1466	2615	2309
Cep164	4266	4656	5589	4313	4613	5102
Cep250	9133	9550	7844	9450	10015	11132
Cep290	1967	3155	2464	2222	2754	2808
Cep41	1029	1322	1675	1222	1674	1821
Cep72	372	649	893	611	1008	1125
Cep89	2563	2850	2477	2921	2225	2712
Cep97	686	1213	1663	1004	1951	1892
Cldn2	2	15	34	17	300	195
Cnga2	4	18	15	10	30	31
Cnga4	4	1	6	1	2	7
Crb3	22	2	4	14	7	3
Crocc	1750	2743	2598	2276	3252	3834
Ctnnb1	52038	57639	64053	59788	81824	90704
Dcdc2a	1	19	33	24	80	93
Disc1	8	18	16	11	15	14
Dnaaf1	7	10	7	6	9	9
Dnaaf2	2479	2166	2457	3010	2216	2879
Dnaaf3	75	92	92	270	190	184
Dnah1	7	2	10	5	4	3
Dnah10	110	74	35	69	67	86
Dnah11	5	9	11	2	2	6
Dnah2	13	13	38	23	17	57
Dnah5	27	19	9	24	28	12
Dnah6	68	8	7	17	12	20
Dnaic1	27	32	25	31	15	30
Dnaic2	27	52	69	48	48	81
Dnal1	2005	2920	3013	2114	4350	3247
Dnali1	3	18	28	4	10	23
Dpcd	2095	1870	1980	2610	1540	1778
Dpysl2	4164	4296	3974	6102	5811	7009
Drd1a	3	4	5	17	22	17
Drd2	0	0	0	0	0	0
Drd5	1	0	0	0	1	0
Dvl1	10925	14161	14528	12416	18440	20822
Dync2h1	1222	1551	2439	1696	2356	3376
Dynlt1b	61	64	150	107	130	90
Dyx1c1	24	44	62	43	39	50
Efhc1	108	240	590	239	339	540
Evc	4659	5921	6870	6209	8865	10857
Evc2	5087	6730	5810	5590	5849	6552
Exoc3	3821	4133	5139	4358	4704	5635
Exoc4	8529	8447	9517	8068	7741	7910
Exoc5	5613	5383	3300	4383	5685	5179
Exoc6	918	852	1262	975	1237	1286
Exoc6b	4227	4283	5636	4783	3992	5014
Fam161a	111	132	162	137	146	183
Fbf1	3513	4800	4107	3750	3657	4319
Flna	249434	203019	152731	212460	168313	181599
Foxj1	32	75	112	131	173	183
Fuz	219	344	738	285	446	974
Gas8	3292	3479	3166	3405	2432	3025
Gli1	29	36	24	38	50	25
Gli2	328	334	730	542	1314	1963
Gli3	3601	4263	4734	4096	6287	7975
Gm20695	0	2	1	0	2	2
Gm4353	216	159	173	193	206	134
Gpr161	367	656	1372	575	1284	1441
Gpr98	55	62	102	113	140	236
Gsk3b	9230	14616	17103	10134	18170	18366
Hap1	1277	1895	3203	2234	3534	6184
Heatr2	3274	3311	2607	2699	2220	2030
Hspa8	131725	105673	112893	124407	83189	94868
Hspb11	1536	2366	2396	1609	1576	1829
Htr6	19	19	24	46	42	46
Htt	6586	7953	9314	6505	8419	9085
Hydin	2	0	0	0	10	1
Hyls1	1986	2407	2207	2162	2335	2299
Ift122	1794	2560	3804	2317	2750	3458
Ift140	1689	2540	3932	2466	2606	4079
Ift172	1635	3204	4614	2337	3929	5048
Ift20	2647	2809	3136	3538	3743	4687
Ift27	1877	1631	1630	2237	1742	1772
Ift43	1985	2197	2245	2424	2086	2203
Ift46	6154	6740	11675	8684	8335	10938
Ift52	2128	2726	3301	2682	2700	3209
Ift57	2921	4125	4665	3749	3469	4264
Ift74	5205	5968	4072	6288	5680	6203
Ift80	2983	3473	6084	3908	5469	6823
Ift81	2311	4496	4943	2977	3973	4368
Ift88	879	1306	1237	870	971	1202
Inpp5e	1385	1756	2243	1799	2350	3014
Intu	739	1149	1419	997	1448	1597
Invs	1525	2628	3622	1773	2435	2949
Iqcb1	2632	4507	3795	3450	3693	3776
Kif17	15	8	25	9	8	15
Kif19a	17	8	14	21	12	11
Kif24	690	1163	1481	987	1455	1413
Kif27	41	111	234	89	88	182
Kif3a	2204	3395	5092	2947	3560	4139
Kif3b	4712	4293	6361	5271	5678	7106
Kif3c	1649	1772	3189	2053	2344	3043
Kif7	488	698	1127	726	854	1243
Lca5	1130	1839	2133	1516	2182	2226
Lrrc6	0	1	1	1	2	1
Lztfl1	1623	2250	2306	2024	2911	3204
Mak	1	2	5	0	0	3
Mal	19	30	15	13	104	51
Mapre1	23258	21188	23543	23473	20940	23618
Mchr1	230	1481	4008	1693	2839	3100
Mdm1	1455	1711	1695	1691	2170	2271
Mkks	3328	3575	2662	3826	3616	3304
Mks1	88	80	59	103	58	88
Mlf1	957	1441	1587	1529	1820	2384
Mns1	2909	3334	2842	3949	3140	2810
Myo15	9	2	3	5	6	6
Myo7a	1274	3738	4851	1975	6391	8149
Nek1	1315	2285	2806	1503	2243	2925
Nek2	9205	8605	9224	10814	9360	9719
Nek4	572	1108	1394	675	756	949
Nek8	889	1299	1462	1499	1675	1987
Ngfr	79	5	8	38	24	32
Nin	2359	3170	3530	2141	3481	3820
Ninl	1589	2056	2101	1583	1954	2315
Nme5	94	185	377	214	178	199
Nme7	844	1211	1632	1352	1229	1469
Nme8	2	0	1	0	0	0
Noto	0	0	0	0	0	0
Nphp1	2725	3618	4873	3476	2889	3175
Nphp3	538	1033	1008	873	1403	1539
Nphp4	736	1127	1522	1105	1211	1442
Nup214	5916	5590	5265	6996	5735	6150
Nup37	2619	2993	2242	2965	2188	2303
Nup62	9891	12977	12837	11176	10849	11767
Nup93	12789	13301	12913	15353	13152	13824
Ocrl	4079	5867	8140	4371	6365	7167
Odf2	5190	5643	4911	5484	4655	5587
Ofd1	2773	3777	3724	2928	3226	3704
Orc1	1848	1439	1325	1823	1620	1990
Pacrg	61	71	94	84	69	84
Pafah1b1	18309	20177	22771	19853	23178	27852
Pard3	4644	5953	7848	4771	5840	6576
Pard6a	812	1166	1550	1341	1074	1388
Pcdh15	1	8	4	10	14	4
Pcm1	9814	11866	12939	10117	14422	16430
Pde6d	3887	5011	7653	5555	5346	6251
Pdzd7	28	56	93	35	69	103
Pibf1	1074	1248	1079	1064	1183	1233
Pkd1	11041	14271	22564	14934	25539	27283
Pkd1l1	13	3	5	3	0	1
Pkd2	6320	9387	9165	7644	11674	12285
Pkhd1	18	14	10	15	47	19
Plk1	10021	10199	9428	11405	9472	9544
Poc1a	2530	2245	2230	2899	1756	1685
Ptch1	318	293	628	371	453	482
Ptpdc1	1051	1411	1897	1139	1427	2063
Rab11a	11522	10626	9553	11474	11477	12442
Rab17	19	4	1	9	4	5
Rab23	4290	5115	5872	5124	5202	5849
Rab8a	10179	8804	10019	11351	10028	10777
Ranbp1	35629	35839	29104	34563	24936	25719
Rasl2-9	4	7	7	11	5	11
Rfx3	408	641	668	448	1164	1169
Rilpl1	2572	3368	4413	3214	3796	4874
Rilpl2	1969	2596	3773	2968	3143	4144
Ropn1l	101	112	140	341	207	149
Rp1	0	1	0	0	0	0
Rp2h	2587	4319	5872	3039	7150	7122
Rpgr	428	797	787	387	572	635
Rpgrip1	11	23	12	13	16	16
Rpgrip1l	1105	1652	2117	1364	2255	2403
Rsph1	30	13	9	33	1	11
Rsph3a	613	463	629	712	538	726
Rsph4a	11	16	39	22	47	56
Rsph9	309	459	792	583	515	678
Rttn	1668	2049	2551	1675	2422	2792
Sass6	1067	1230	1339	1094	1511	1640
Sclt1	1164	2112	1726	1250	1588	1971
Shh	0	0	0	0	0	0
Smo	6758	8588	11031	7480	8836	11791
Snap25	0	0	0	0	0	0
Snx10	3171	3922	4185	3036	4559	5898
Spa17	148	195	309	211	207	297
Spag16	2	2	0	0	0	0
Spag17	0	0	3	0	1	1
Spata7	584	936	962	778	577	712
Spef2	2	6	3	7	1	2
Ssna1	5060	4842	5290	5991	4592	5700
Sstr3	0	2	4	0	1	3
Stil	2486	2896	3171	2718	3496	3972
Stk36	391	683	786	626	957	1002
Stk38l	2266	2038	2392	2632	2558	2705
Stoml3	1	2	0	2	3	1
Stx3	3761	3097	1807	3510	3251	2631
Sufu	2333	2911	3432	2562	2880	3264
Syne2	4985	6363	10262	7327	12846	13508
Tbc1d30	24	14	3	22	23	31
Tbc1d7	1170	1391	1573	1707	1254	1478
Tctn1	528	891	1537	728	1030	1463
Tctn3	1110	1627	1792	1457	2183	2049
Tekt2	60	46	27	48	66	80
Tekt4	0	0	0	0	0	0
Tekt5	5	22	10	6	115	48
Tmem138	2674	2900	2465	3185	2450	2540
Tmem216	768	865	928	998	708	979
Tmem231	1799	2788	3837	2618	2505	2928
Tmem237	2693	2938	4225	3474	3434	4099
Tmem67	748	964	1458	997	1216	1936
Tnpo1	11858	14632	12937	10876	16340	19154
Topors	8852	8784	9336	10566	10537	11357
Tppp2	0	0	0	0	0	0
Traf3ip1	1705	2831	2437	1979	2610	2619
Trappc10	4568	4424	5398	4968	5667	6040
Trappc3	6844	6023	6787	7397	6052	7492
Trappc9	2597	2342	3171	2982	2429	3245
Trim32	4465	7034	7488	5571	6956	7505
Trip11	2228	2548	3193	2274	3474	4155
Ttbk2	1227	1579	2127	1190	2276	3120
Ttc12	1107	1247	1052	1018	913	933
Ttc21b	2435	3010	3027	2890	2779	2891
Ttc26	985	1462	1975	1260	1493	2251
Ttc29	1	0	0	0	0	0
Ttc30b	497	564	871	746	1012	1253
Ttc8	1046	1583	2161	1323	1537	1751
Ttk	4061	4704	4490	4774	4888	5370
Ttll3	658	674	432	486	778	823
Whrn	1383	1039	905	945	1768	1934
Ttll6	1	0	2	2	7	3
Ttll9	88	98	57	103	42	26
Tuba1a	28060	24386	37598	50088	48427	46031
Tuba1c	11827	7521	6690	10944	4501	6177
Tuba4a	12681	6897	4483	10569	8125	7006
Tubb2a	3047	3459	7782	4804	8728	9753
Tubb2b	5438	7129	9594	12432	12719	11038
Tubb3	4054	5962	12040	5156	4106	4891
Tube1	508	726	857	569	628	883
Tubgcp2	3338	4053	6489	4063	4490	6319
Tubgcp3	6747	7709	9230	7873	10631	10839
Tubgcp4	4424	6185	5903	4672	6457	6926
Tubgcp5	1636	2028	2140	1988	2825	3072
Tubgcp6	3115	3428	3906	3459	3866	4812
Tulp1	0	0	0	0	0	1
Tulp3	5403	5633	6253	6199	4988	6282
Ulk4	424	697	1124	540	611	946
Ush1c	0	0	0	2	0	0
Ush1g	4	4	7	6	1	1
Ush2a	0	0	0	2	4	0
Vdac3-ps1	134	139	139	133	122	123
Wdpcp	426	475	806	554	609	885
Wdr19	1005	1711	2812	1571	2527	2547
Wdr35	3933	4205	4430	5230	5060	5005
Wdr60	1002	1320	1547	1465	1544	1586
Wdr78	285	306	327	388	251	414
Xpnpep3	893	961	1652	1064	1379	1491
Zfp423	84	56	78	99	118	144
