## Supplementary material for "661W photoreceptor cell line as a cell model for studying retinal ciliopathies"

### Sheet: Sheet1
	HTSeq count
Gene name	P24	P26	P27	P24 serum starved	P26 serum starved	P27 serum starved	p value
Alms1	1401	1875	2403	1772	2560	2927	0.028373
Cc2d2a	2092	2710	4240	3204	5060	6041	0.0392391
Fam161a	111	132	162	137	146	183	0.0280658
Ift172	1635	3204	4614	2337	3929	5048	0.0219281
Inpp5e	1385	1756	2243	1799	2350	3014	0.0289005
Lztfl1	1623	2250	2306	2024	2911	3204	0.0450241
Mak	1	2	5	0	0	3	0.0377496
Nphp3	538	1033	1008	873	1403	1539	0.020791
Pdzd7	28	56	93	35	69	103	0.0287141
Tmem67	748	964	1458	997	1216	1936	0.0499922
Topors	8852	8784	9336	10566	10537	11357	0.00277072
Wdpcp	426	475	806	554	609	885	0.0226899
Pkd2	6320	9387	9165	7644	11674	12285	0.0495482
Wdr35	3933	4205	4430	5230	5060	5005	0.0495186
Dync2h1	1222	1551	2439	1696	2356	3376	0.0330434
Nek8	889	1299	1462	1499	1675	1987	0.0179411
B9d2	891	1028	1127	1330	1267	1488	0.027096
Kif7	488	698	1127	726	854	1243	0.041834
