## Supplementary material for "661W photoreceptor cell line as a cell model for studying retinal ciliopathies"

### Sheet: Sheet1
	HTSeq count
Gene name	P24	P26	P27	P24 serum starved	P26 serum starved	P27 serum starved	p value
mmu-mir-6236	1923	2295	4220	2678	3436	7537	0.16119
mmu-mir-6358	14	4	4	25	10	9	0.0584869
mmu-mir-6907	1	2	1	1	3	1	0.42265
mmu-mir-6909	8	2	2	2	2	2	0.42265
mmu-mir-6921	5	2	2	2	3	3	0.825922
mmu-mir-6942	4	4	1	1	5	2	0.825922
mmu-mir-6955	3	4	4	5	9	9	0.057191
mmu-mir-6960	3	2	2	5	1	4	0.42265
mmu-mir-7013	1	7	3	2	7	8	0.320634
mmu-mir-7026	4	12	5	5	5	8	0.774506
mmu-mir-7027	3	6	3	1	10	8	0.397536
mmu-mir-7028	1	1	1	1	9	2	0.355497
mmu-mir-7030	5	1	3	3	3	4	0.80755
mmu-mir-7036	4	14	2	13	17	17	0.12169
mmu-mir-7063	7	3	7	2	9	3	0.802614
mmu-mir-7067	5	3	2	1	1	2	0.225403
mmu-mir-7237	2	1	1	1	4	3	0.382787
mmu-mir-7666	3	9	2	3	2	7	0.865769
mmu-mir-7674	4	2	3	3	6	4	0.455669
mmu-mir-7679	5	20	14	5	31	33	0.211072
mmu-mir-7688	60	49	17	29	21	14	0.145295
mmu-mir-8091	8	10	20	9	13	21	0.129612
mmu-mir-8094	2	14	8	1	1	17	0.81779
mmu-mir-8112	54	72	116	82	68	51	0.66607
n-R5-8s1	256	431	736	310	367	622	0.493873
n-R5s197	7	13	4	4	4	8	0.551382
uc_338	5	9	12	5	6	12	0.42265
Mir1191	11	19	9	25	19	17	0.212274
Mir143hg	10	3	13	1	12	9	0.826903
Mir17hg	317	511	242	179	292	474	0.792383
Mir186	2	13	13	4	27	32	0.146849
Mir1898	9	16	7	4	21	19	0.502584
Mir1905	7	5	6	12	5	3	0.80197
Mir1949	14	32	16	8	17	10	0.095466
Mir196a-1	1	1	10	1	8	2	0.945687
Mir22hg	1240	1109	566	938	1212	1093	0.692615
Mir23a	5	7	4	3	5	5	0.42265
Mir27a	9	6	1	2	3	4	0.506258
Mir27b	1	1	1	2	7	9	0.138273
Mir3057	4	3	2	2	2	4	0.80755
Mir3060	10	5	4	5	9	10	0.671024
Mir3082	54	35	31	31	49	58	0.72746
Mir3091	20	8	3	11	3	6	0.40778
Mir3098	29	17	15	39	16	31	0.236085
Mir31	8	5	1	3	1	1	0.188497
Mir343	7	8	7	1	4	4	0.0390123
Mir351	2	11	22	6	11	16	0.839872
Mir365-2	2	1	1	3	4	1	0.269703
Mir374	5	6	4	1	3	2	0.0350987
Mir425	1	2	8	1	1	1	0.346803
Mir5125	72	140	83	49	77	159	0.94304
Mir5133	25	47	220	62	47	49	0.557806
Mir5136	8	8	4	8	7	8	0.579916
Mir677	12	12	8	2	14	15	0.953324
Mir697	15	26	8	6	15	12	0.37435
Mir7-1	20	25	12	18	34	39	0.311972
Mir762	2	4	4	4	2	2	0.666667
Mir99a	2	2	4	3	4	8	0.118083
Mirlet7b	7	9	10	6	26	38	0.224843
Mirlet7c-2	4	7	4	4	10	16	0.29986
